# Radiogenomics of *C9orf72* expansion carriers reveals global transposable element de-repression and enables prediction of thalamic atrophy and clinical impairment

**DOI:** 10.1101/2022.07.28.501897

**Authors:** Luke W. Bonham, Ethan G. Geier, Daniel W. Sirkis, Josiah K. Leong, Eliana Marisa Ramos, Qing Wang, Anna Karydas, Suzee E. Lee, Virginia E. Sturm, Russell P. Sawyer, Adit Friedberg, Justin K. Ichida, Aaron D. Gitler, Leo Sugrue, Michael Cordingley, Walter Bee, Eckard Weber, Joel Kramer, Katherine P. Rankin, Howard J. Rosen, Adam L. Boxer, William W. Seeley, John Ravits, Bruce L. Miller, Jennifer S. Yokoyama

## Abstract

Hexanucleotide repeat expansion (HRE) within *C9orf72* is the most common genetic cause of frontotemporal dementia (FTD). Thalamic atrophy occurs in both sporadic and familial FTD but is thought to distinctly affect HRE carriers. Separately, emerging evidence suggests widespread de-repression of transposable elements (TEs) in the brain in several neurodegenerative diseases, including *C9orf72* HRE-mediated FTD (C9-FTD). Whether TE activation can be measured in peripheral blood and how the reduction in peripheral *C9orf72* expression observed in HRE carriers relates to atrophy and clinical impairment remain unknown. We used the FreeSurfer pipeline and its extensions to assess the effects of *C9orf72* HRE and clinical diagnosis (*n* = 78) on atrophy of thalamic nuclei. We also generated a novel, whole-blood RNA-seq dataset to determine the relationships between peripheral *C9orf72* expression, TE activation, thalamic atrophy, and clinical severity (*n* = 114). We confirmed global thalamic atrophy and reduced *C9orf72* expression in HRE carriers. Moreover, we identified disproportionate atrophy of the right mediodorsal lateral nucleus in HRE carriers and showed that *C9orf72* expression associated with clinical severity, independent of thalamic atrophy. Strikingly, we found global peripheral activation of TEs, including the human endogenous LINE-1 element, *L1HS. L1HS* levels were associated with atrophy of multiple pulvinar nuclei, a thalamic region implicated in C9-FTD. Integration of peripheral transcriptomic and neuroimaging data from HRE carriers revealed atrophy of specific thalamic nuclei; demonstrated that *C9orf72* levels relate to clinical severity; and identified marked de-repression of TEs, including *L1HS*, which predicted atrophy of FTD-relevant thalamic nuclei.

**Significance Statement:** Pathogenic repeat expansion in *C9orf72* is the most frequent genetic cause of frontotemporal dementia and amyotrophic lateral sclerosis (C9-FTD/ALS). The clinical, neuroimaging, and pathological features of C9-FTD/ALS are well-characterized, whereas the intersections of transcriptomic dysregulation and brain structure remain largely unexplored. Herein, we utilized a novel radiogenomic approach to examine the relationship between peripheral blood transcriptomics and thalamic atrophy, a neuroimaging feature disproportionately impacted in C9-FTD/ALS. We confirmed reduction of *C9orf72* in blood and found broad dysregulation of transposable elements—genetic elements typically repressed in the human genome—in symptomatic *C9orf72* expansion carriers, which associated with atrophy of thalamic nuclei relevant to FTD. *C9orf72* expression was also associated with clinical severity, suggesting that peripheral *C9orf72* levels capture disease-relevant information.
