## Extended Data - Tables 2-2 through 2-4 for "Radiogenomics of *C9orf72* expansion carriers reveals global transposable element de-repression and enables prediction of thalamic atrophy and clinical impairment"

### Sheet: Table 2-2
Table 2-2. Differential expression of type I interferon genes in whole blood from symptomatic C9orf72 HRE carriers versus healthy controls. Positive log2(fold change) values indicate increased expression in C9orf72 HRE carriers.
Gene	Log2(fold change)	FDR P-value	Gene set
IFI27	2.57017	9.08095e-08	Interferon Alpha Response, Type I Interferon Response
EIF2AK2	0.573943	9.41633e-05	Interferon Alpha Response, Type I Interferon Response
LAMP3	1.08881	0.000109513	Interferon Alpha Response
C1S	1.55491	0.00012481	Interferon Alpha Response
IFI44L	1.26186	0.000167736	Interferon Alpha Response
BATF2	1.0409	0.000401168	Interferon Alpha Response
USP18	0.801849	0.00052949	Interferon Alpha Response
RSAD2	1.12463	0.000636248	Interferon Alpha Response
CMPK2	0.82815	0.000733555	Interferon Alpha Response
CSF1	0.63466	0.00103527	Interferon Alpha Response
MX1	0.712332	0.00109935	Interferon Alpha Response, Type I Interferon Response
HERC6	0.35256	0.00149139	Interferon Alpha Response
EPSTI1	0.640665	0.00292092	Interferon Alpha Response
OASL	0.646463	0.00404594	Interferon Alpha Response
MVB12A	0.307002	0.00418181	Interferon Alpha Response
IFI44	0.728177	0.00525389	Interferon Alpha Response
CXCL10	0.813678	0.0053432	Interferon Alpha Response, Type I Interferon Response
IFIT1	0.753045	0.0176749	Type I Interferon Response
MOV10	0.219989	0.0210785	Interferon Alpha Response
IFI6	0.593582	0.0231164	Type I Interferon Response
PNPT1	0.187196	0.0373751	Interferon Alpha Response
OAS2	0.342481	0.0386875	Type I Interferon Response
IFIT3	0.516558	0.0430507	Interferon Alpha Response, Type I Interferon Response
DDX60	0.291595	0.0434368	Interferon Alpha Response
ISG15	0.647081	0.0479556	Interferon Alpha Response, Type I Interferon Response
OAS1	0.4011	0.0491541	Interferon Alpha Response, Type I Interferon Response
CCRL2	0.19622	0.0495088	Interferon Alpha Response
LY6E	0.450786	0.0529431	Interferon Alpha Response
TRIM5	0.17207	0.0536433	Interferon Alpha Response
LGALS3BP	0.290768	0.0545686	Interferon Alpha Response
LAP3	0.320734	0.0619778	Interferon Alpha Response
PARP14	0.263273	0.066965	Interferon Alpha Response
IFIT2	0.383069	0.0753022	Interferon Alpha Response, Type I Interferon Response
PARP9	0.2387	0.090128	Interferon Alpha Response
IL15	0.170036	0.102479	Interferon Alpha Response
SAMD9L	0.263667	0.105691	Interferon Alpha Response
DDX58	0.212583	0.111152	Type I Interferon Response
PLSCR1	0.229712	0.142781	Interferon Alpha Response
TDRD7	0.130206	0.155324	Interferon Alpha Response
PROCR	0.284399	0.175648	Interferon Alpha Response
TRIM14	0.172163	0.186809	Interferon Alpha Response
IFIH1	0.176668	0.203539	Interferon Alpha Response, Type I Interferon Response
GMPR	0.32676	0.208829	Interferon Alpha Response
IL7	0.231649	0.216377	Interferon Alpha Response
PARP12	0.150168	0.249708	Interferon Alpha Response
SP110	0.12909	0.271183	Interferon Alpha Response
MX2	0.141159	0.2866	Type I Interferon Response
NCOA7	0.0582381	0.311864	Interferon Alpha Response
STAT2	0.134524	0.318959	Interferon Alpha Response, Type I Interferon Response
NUB1	0.0742233	0.333382	Interferon Alpha Response
DHX58	0.130367	0.36013	Interferon Alpha Response
IRF7	0.172321	0.362776	Interferon Alpha Response, Type I Interferon Response
RTP4	0.159144	0.372935	Interferon Alpha Response
IFI16	0.106046	0.377259	Type I Interferon Response
HELZ2	0.132895	0.418603	Interferon Alpha Response
TRIM25	0.11377	0.42445	Interferon Alpha Response
CNP	0.0692371	0.466951	Interferon Alpha Response
IRF5	0.0635751	0.528042	Type I Interferon Response
RNF31	0.0582721	0.549021	Interferon Alpha Response
TRIM21	0.0769914	0.561203	Interferon Alpha Response
IFI35	0.0976183	0.567491	Interferon Alpha Response
STAT1	0.0838961	0.613779	Type I Interferon Response
MYD88	0.0669305	0.626109	Type I Interferon Response
TNFSF10	0.0705045	0.654849	Type I Interferon Response
IRF9	0.0668691	0.665986	Interferon Alpha Response, Type I Interferon Response
CMTR1	0.0334722	0.728799	Interferon Alpha Response
NMI	0.0362226	0.792654	Interferon Alpha Response
MNDA	0.0428856	0.810013	Type I Interferon Response
WARS1	0.0407182	0.838183	Interferon Alpha Response
TRIM26	0.0149189	0.89634	Interferon Alpha Response
TRAFD1	0.0101941	0.925024	Interferon Alpha Response
GBP2	0.0160029	0.930363	Interferon Alpha Response
SAMD9	0.0116573	0.963289	Interferon Alpha Response
ADAR	0.00611598	0.971821	Interferon Alpha Response, Type I Interferon Response
PSME1	0.00586533	0.972941	Interferon Alpha Response
IRF2	0.00135095	0.989863	Interferon Alpha Response, Type I Interferon Response
TENT5A	-0.00570077	0.96284	Interferon Alpha Response
PSMB9	-0.00720462	0.965844	Interferon Alpha Response
SELL	-0.0101431	0.949497	Interferon Alpha Response
JAK2	-0.0166424	0.901445	Type I Interferon Response
ISG20	-0.0205968	0.894923	Interferon Alpha Response, Type I Interferon Response
IRF3	-0.022774	0.817481	Type I Interferon Response
GBP4	-0.0254433	0.862167	Interferon Alpha Response
IFITM3	-0.0267374	0.941074	Interferon Alpha Response, Type I Interferon Response
TMEM140	-0.0355445	0.830079	Interferon Alpha Response
ELF1	-0.0402254	0.694025	Interferon Alpha Response
UBE2L6	-0.0426241	0.804076	Interferon Alpha Response
IL4R	-0.0427136	0.770833	Interferon Alpha Response
BST2	-0.0470023	0.803038	Interferon Alpha Response, Type I Interferon Response
IFI30	-0.0472445	0.794419	Interferon Alpha Response, Type I Interferon Response
PSME2	-0.0522226	0.700485	Interferon Alpha Response
RIPK2	-0.055763	0.460804	Interferon Alpha Response
STAT3	-0.0564761	0.715368	Type I Interferon Response
IFITM1	-0.0607165	0.774772	Interferon Alpha Response, Type I Interferon Response
UBA7	-0.0639566	0.510613	Interferon Alpha Response
IRF1	-0.0644291	0.673577	Interferon Alpha Response, Type I Interferon Response
TAP1	-0.0736563	0.646354	Interferon Alpha Response
CASP1	-0.0753071	0.588892	Interferon Alpha Response, Type I Interferon Response
LPAR6	-0.0916044	0.716667	Interferon Alpha Response
CD74	-0.0956357	0.662764	Interferon Alpha Response
IFITM2	-0.0993563	0.582627	Interferon Alpha Response, Type I Interferon Response
IFNAR2	-0.1081	0.285976	Type I Interferon Response
PSMA3	-0.109029	0.378727	Interferon Alpha Response
IFNAR1	-0.113752	0.300164	Type I Interferon Response
CASP8	-0.117974	0.228295	Interferon Alpha Response
OGFR	-0.123092	0.399921	Interferon Alpha Response
TXNIP	-0.128764	0.331146	Interferon Alpha Response
SLC25A28	-0.13625	0.118073	Interferon Alpha Response
JAK1	-0.146183	0.228196	Type I Interferon Response
PSMB8	-0.153683	0.277427	Interferon Alpha Response
B2M	-0.18762	0.308838	Interferon Alpha Response
CD47	-0.195265	0.025113	Interferon Alpha Response
MAL	-0.270729	0.0581322	Type I Interferon Response
HLA-C	-0.762029	0.0150343	Interferon Alpha Response
CXCL11	ND	ND	Interferon Alpha Response
CAV1	ND	ND	Type I Interferon Response
IFNA1	ND	ND	Type I Interferon Response
IFNA2	ND	ND	Type I Interferon Response
IFNA4	ND	ND	Type I Interferon Response
IFNB1	ND	ND	Type I Interferon Response
IFNE	ND	ND	Type I Interferon Response
IFNW1	ND	ND	Type I Interferon Response
MET	ND	ND	Type I Interferon Response
NOS2	ND	ND	Type I Interferon Response
TMEM173	ND	ND	Type I Interferon Response
FDR, false discovery rate; ND, not detected

### Sheet: Table 2-3
Table 2-3. Gene set enrichment analysis of differential expression results comparing whole blood from symptomatic C9orf72 HRE carriers versus healthy controls. Positive enrichment scores (es) indicate enrichment in C9orf72 HRE carriers.
NAME	SIZE	ES	NES	NOM p-val	FDR q-val	FWER p-val	RANK AT MAX	LEADING EDGE
HALLMARK_HEDGEHOG_SIGNALING	23	0.770971	1.71746	0	0	0	2413	tags=57%, list=16%, signal=67%
HALLMARK_KRAS_SIGNALING_DN	72	0.660745	1.5996	0	0.00151415	0.0035	3037	tags=56%, list=20%, signal=69%
HALLMARK_ANGIOGENESIS	22	0.706409	1.56932	0.00221239	0.00260036	0.0089	2651	tags=55%, list=18%, signal=66%
HALLMARK_MYOGENESIS	115	0.631671	1.54587	0	0.00340187	0.0154	3251	tags=50%, list=22%, signal=63%
HALLMARK_EPITHELIAL_MESENCHYMAL_TRANSITION	107	0.623105	1.52522	0	0.00419406	0.0239	2892	tags=43%, list=19%, signal=53%
HALLMARK_APICAL_JUNCTION	129	0.557427	1.37018	0.0003	0.0521504	0.3073	2818	tags=29%, list=19%, signal=35%
HALLMARK_SPERMATOGENESIS	68	0.556079	1.33881	0.0110187	0.0554051	0.4452	3763	tags=38%, list=25%, signal=51%
HALLMARK_ESTROGEN_RESPONSE_EARLY	132	0.550199	1.35412	0.00080008	0.0564095	0.372	3523	tags=36%, list=24%, signal=46%
HALLMARK_ESTROGEN_RESPONSE_LATE	124	0.53781	1.3209	0.0031	0.0588313	0.5363	3523	tags=37%, list=24%, signal=48%
HALLMARK_COAGULATION	76	0.556477	1.34151	0.0088044	0.0600418	0.4329	2753	tags=38%, list=19%, signal=47%
HALLMARK_UV_RESPONSE_DN	108	0.539968	1.32164	0.00440044	0.0639944	0.5316	3340	tags=33%, list=22%, signal=43%
HALLMARK_GLYCOLYSIS	156	0.506574	1.25124	0.0101	0.143151	0.8783	2371	tags=19%, list=16%, signal=22%
HALLMARK_WNT_BETA_CATENIN_SIGNALING	34	0.535414	1.23874	0.136735	0.156948	0.9179	1617	tags=24%, list=11%, signal=26%
HALLMARK_PROTEIN_SECRETION	91	-0.186862	-0.960664	0.666667	0.173473	0.1183	4448	tags=52%, list=30%, signal=73%
HALLMARK_HEME_METABOLISM	187	0.491362	1.21665	0.014	0.196151	0.9637	4042	tags=40%, list=27%, signal=54%
HALLMARK_MITOTIC_SPINDLE	189	0.488596	1.209	0.0171	0.202535	0.9756	3000	tags=26%, list=20%, signal=33%
HALLMARK_G2M_CHECKPOINT	187	0.483099	1.19791	0.0251	0.218933	0.9869	4120	tags=36%, list=28%, signal=50%
HALLMARK_BILE_ACID_METABOLISM	79	0.48966	1.18516	0.114137	0.242426	0.9939	2928	tags=28%, list=20%, signal=34%
Type I interferon response	39	0.502413	1.17572	0.21157	0.244423	0.9969	3103	tags=26%, list=21%, signal=32%
HALLMARK_INTERFERON_ALPHA_RESPONSE	93	0.481625	1.16981	0.116435	0.249818	0.998	4162	tags=37%, list=28%, signal=50%
HALLMARK_KRAS_SIGNALING_UP	137	0.477838	1.17758	0.0663	0.252106	0.9963	4239	tags=36%, list=29%, signal=51%
HALLMARK_REACTIVE_OXYGEN_SPECIES_PATHWAY	48	-0.153711	-0.716316	1	0.26017	0.1978	12591	tags=100%, list=85%, signal=651%
HALLMARK_CHOLESTEROL_HOMEOSTASIS	65	0.482955	1.16192	0.177437	0.261739	0.9989	3751	tags=32%, list=25%, signal=43%
HALLMARK_APICAL_SURFACE	25	0.497515	1.12116	0.320538	0.393923	1	5354	tags=56%, list=36%, signal=87%
HALLMARK_NOTCH_SIGNALING	27	0.472855	1.07382	0.39886	0.591614	1	3979	tags=41%, list=27%, signal=56%
Senescence-associated secretory pathway	41	0.444292	1.03992	0.451221	0.740116	1	4590	tags=46%, list=31%, signal=67%
HALLMARK_HYPOXIA	144	0.414006	1.02037	0.4466	0.810718	1	3003	tags=19%, list=20%, signal=23%
HALLMARK_XENOBIOTIC_METABOLISM	134	0.410702	1.01088	0.478648	0.826201	1	3239	tags=25%, list=22%, signal=31%
HALLMARK_E2F_TARGETS	187	0.394003	0.976635	0.6028	0.955287	1	4133	tags=29%, list=28%, signal=39%
HALLMARK_PEROXISOME	87	0.39521	0.959264	0.625525	0.961244	1	2533	tags=17%, list=17%, signal=21%
HALLMARK_UV_RESPONSE_UP	123	0.392879	0.967055	0.6156	0.962939	1	2418	tags=15%, list=16%, signal=18%
HALLMARK_COMPLEMENT	160	0.382441	0.945539	0.6952	0.980963	1	3511	tags=24%, list=24%, signal=31%
HALLMARK_MYC_TARGETS_V2	58	0.194148	0.463405	0.997694	0.99835	1	3740	tags=16%, list=25%, signal=21%
HALLMARK_UNFOLDED_PROTEIN_RESPONSE	107	-0.229573	---	---	1	0	4072	tags=47%, list=27%, signal=64%
HALLMARK_TNFA_SIGNALING_VIA_NFKB	165	0.320348	0.791691	0.9622	1	1	3546	tags=20%, list=24%, signal=26%
HALLMARK_TGF_BETA_SIGNALING	48	0.390509	0.926824	0.663513	1	1	1617	tags=15%, list=11%, signal=16%
HALLMARK_PI3K_AKT_MTOR_SIGNALING	93	0.221494	0.539499	0.997098	1	1	5067	tags=24%, list=34%, signal=36%
HALLMARK_P53_PATHWAY	171	0.277933	0.688183	0.995	1	1	2968	tags=15%, list=20%, signal=19%
HALLMARK_OXIDATIVE_PHOSPHORYLATION	199	-0.494163	---	---	1	0	3539	tags=54%, list=24%, signal=70%
HALLMARK_MYC_TARGETS_V1	197	-0.55765	---	---	1	0	3425	tags=62%, list=23%, signal=80%
HALLMARK_MTORC1_SIGNALING	196	0.330737	0.821428	0.9483	1	1	2987	tags=17%, list=20%, signal=21%
HALLMARK_INTERFERON_GAMMA_RESPONSE	187	0.359192	0.889573	0.85	1	1	4162	tags=27%, list=28%, signal=37%
HALLMARK_INFLAMMATORY_RESPONSE	149	0.361957	0.892555	0.823182	1	1	5300	tags=38%, list=36%, signal=59%
HALLMARK_IL6_JAK_STAT3_SIGNALING	68	0.338036	0.813768	0.862007	1	1	5375	tags=40%, list=36%, signal=62%
HALLMARK_IL2_STAT5_SIGNALING	171	0.304841	0.753423	0.9819	1	1	3929	tags=22%, list=26%, signal=30%
HALLMARK_FATTY_ACID_METABOLISM	132	0.247811	0.610039	0.9969	1	1	3492	tags=15%, list=23%, signal=20%
HALLMARK_DNA_REPAIR	143	-0.159898	---	---	1	0	2320	tags=24%, list=16%, signal=28%
HALLMARK_APOPTOSIS	137	0.283426	0.695759	0.9896	1	1	4815	tags=28%, list=32%, signal=41%
HALLMARK_ANDROGEN_RESPONSE	87	0.279925	0.681722	0.972283	1	1	4568	tags=24%, list=31%, signal=35%
HALLMARK_ALLOGRAFT_REJECTION	168	-0.25229	---	---	1	0	1758	tags=27%, list=12%, signal=31%
HALLMARK_ADIPOGENESIS	169	0.256805	0.634825	0.9985	1	1	2379	tags=11%, list=16%, signal=13%

### Sheet: Table 2-4
Table 2-4. Gene set enrichment analysis of differential expression results comparing PBMCs from symptomatic ALS C9orf72 HRE carriers versus healthy controls. Positive enrichment scores (es) indicate enrichment in C9orf72 HRE carriers.
NAME	SIZE	ES	NES	NOM p-val	FDR q-val	FWER p-val	RANK AT MAX	LEADING EDGE
HALLMARK_DNA_REPAIR	147	-0.364805	-1.72229	0	0.00586185	0.0267	4538	tags=44%, list=28%, signal=61%
HALLMARK_E2F_TARGETS	196	-0.35041	-1.72293	0	0.0072094	0.0263	6165	tags=56%, list=38%, signal=88%
HALLMARK_INFLAMMATORY_RESPONSE	166	0.618496	2.68095	0	0	0	2347	tags=38%, list=14%, signal=44%
HALLMARK_INTERFERON_ALPHA_RESPONSE	94	0.502697	2.01165	0	0.000150596	0.001	3012	tags=41%, list=18%, signal=51%
HALLMARK_INTERFERON_GAMMA_RESPONSE	190	0.478576	2.10982	0	2.35294e-05	0.0001	2769	tags=38%, list=17%, signal=45%
HALLMARK_MTORC1_SIGNALING	197	-0.371134	-1.82506	0	0.0031681	0.0085	5752	tags=54%, list=35%, signal=83%
HALLMARK_MYC_TARGETS_V1	200	-0.494716	-2.42686	0	0	0	5462	tags=64%, list=33%, signal=95%
HALLMARK_OXIDATIVE_PHOSPHORYLATION	199	-0.558515	-2.74498	0	0	0	5506	tags=70%, list=34%, signal=105%
HALLMARK_TNFA_SIGNALING_VIA_NFKB	190	0.647534	2.84953	0	0	0	2374	tags=45%, list=14%, signal=52%
Senescence-associated secretory pathway	52	0.647559	2.32528	0	0	0	637	tags=29%, list=4%, signal=30%
Type I interferon response	40	0.600351	2.03955	0.000344234	0.000144025	0.0008	3257	tags=48%, list=20%, signal=59%
HALLMARK_ADIPOGENESIS	175	-0.316578	-1.53048	0.0010281	0.0296224	0.1508	5710	tags=51%, list=35%, signal=78%
HALLMARK_IL2_STAT5_SIGNALING	178	0.354767	1.54911	0.00253771	0.0269964	0.2708	2829	tags=31%, list=17%, signal=38%
HALLMARK_IL6_JAK_STAT3_SIGNALING	72	0.450147	1.71946	0.00259445	0.00741117	0.0533	3181	tags=38%, list=19%, signal=46%
HALLMARK_UV_RESPONSE_DN	116	0.40014	1.6443	0.00268737	0.013073	0.119	2228	tags=29%, list=14%, signal=34%
HALLMARK_HEME_METABOLISM	167	-0.307375	-1.4785	0.00302013	0.034665	0.2246	2670	tags=22%, list=16%, signal=26%
HALLMARK_KRAS_SIGNALING_DN	85	0.432137	1.69024	0.0031211	0.00892247	0.073	2912	tags=32%, list=18%, signal=38%
HALLMARK_KRAS_SIGNALING_UP	145	0.359505	1.52787	0.00568928	0.0280106	0.3224	2685	tags=26%, list=16%, signal=30%
HALLMARK_ALLOGRAFT_REJECTION	174	0.343378	1.50078	0.0066544	0.0330323	0.3898	2930	tags=24%, list=18%, signal=28%
HALLMARK_FATTY_ACID_METABOLISM	132	-0.32367	-1.49979	0.00737781	0.0332526	0.1923	6098	tags=56%, list=37%, signal=88%
HALLMARK_ESTROGEN_RESPONSE_EARLY	140	0.335378	1.4232	0.0189181	0.0611125	0.6217	2459	tags=24%, list=15%, signal=28%
HALLMARK_COMPLEMENT	167	0.324493	1.40893	0.0193244	0.0648077	0.6672	2694	tags=21%, list=16%, signal=25%
HALLMARK_WNT_BETA_CATENIN_SIGNALING	35	0.475453	1.56348	0.0240477	0.0253221	0.2365	4095	tags=54%, list=25%, signal=72%
HALLMARK_APOPTOSIS	144	0.327257	1.39243	0.0255811	0.066263	0.7181	2730	tags=22%, list=17%, signal=26%
HALLMARK_EPITHELIAL_MESENCHYMAL_TRANSITION	120	0.336978	1.38988	0.0344206	0.0641212	0.7252	2250	tags=23%, list=14%, signal=27%
HALLMARK_HEDGEHOG_SIGNALING	23	0.514753	1.54487	0.037777	0.0257228	0.2797	4295	tags=52%, list=26%, signal=71%
HALLMARK_APICAL_JUNCTION	139	0.31538	1.33465	0.0481276	0.095353	0.8668	2685	tags=22%, list=16%, signal=26%
HALLMARK_MYOGENESIS	118	0.321528	1.32919	0.0523203	0.0948652	0.8788	3513	tags=32%, list=21%, signal=41%
HALLMARK_PROTEIN_SECRETION	90	-0.299007	-1.3004	0.0626067	0.129262	0.661	5365	tags=40%, list=33%, signal=59%
HALLMARK_NOTCH_SIGNALING	27	0.450001	1.39855	0.0844696	0.0663914	0.698	2228	tags=41%, list=14%, signal=47%
HALLMARK_MYC_TARGETS_V2	58	-0.310132	-1.23017	0.137568	0.197071	0.842	5952	tags=50%, list=36%, signal=78%
HALLMARK_REACTIVE_OXYGEN_SPECIES_PATHWAY	49	-0.315035	-1.22141	0.156113	0.190809	0.8611	5442	tags=55%, list=33%, signal=82%
HALLMARK_TGF_BETA_SIGNALING	50	0.3446	1.22066	0.176421	0.198047	0.9909	1734	tags=24%, list=11%, signal=27%
HALLMARK_UV_RESPONSE_UP	132	0.276368	1.16009	0.191	0.277014	0.9992	1609	tags=14%, list=10%, signal=15%
HALLMARK_APICAL_SURFACE	28	0.368648	1.15571	0.259791	0.272424	0.9994	4125	tags=50%, list=25%, signal=67%
HALLMARK_XENOBIOTIC_METABOLISM	141	0.254183	1.08088	0.300859	0.395742	1	1642	tags=12%, list=10%, signal=13%
HALLMARK_MITOTIC_SPINDLE	192	0.238351	1.05166	0.33815	0.439667	1	3737	tags=25%, list=23%, signal=32%
HALLMARK_SPERMATOGENESIS	73	-0.253239	-1.05869	0.338356	0.514996	0.9963	5146	tags=40%, list=31%, signal=58%
HALLMARK_P53_PATHWAY	179	0.234539	1.02647	0.398008	0.477351	1	1043	tags=9%, list=6%, signal=9%
HALLMARK_CHOLESTEROL_HOMEOSTASIS	68	-0.243793	-1.00707	0.430181	0.636426	1	1754	tags=15%, list=11%, signal=16%
HALLMARK_HYPOXIA	151	0.237659	1.0125	0.433416	0.490287	1	1806	tags=15%, list=11%, signal=16%
HALLMARK_UNFOLDED_PROTEIN_RESPONSE	109	-0.22253	-1.00626	0.442251	0.593355	1	6195	tags=45%, list=38%, signal=72%
HALLMARK_COAGULATION	85	0.248293	0.97018	0.506736	0.566739	1	2860	tags=27%, list=17%, signal=33%
HALLMARK_ESTROGEN_RESPONSE_LATE	135	0.227832	0.960093	0.543092	0.569675	1	2694	tags=22%, list=16%, signal=26%
HALLMARK_PEROXISOME	87	-0.217877	-0.939408	0.589393	0.763388	1	6329	tags=56%, list=39%, signal=91%
HALLMARK_ANGIOGENESIS	23	0.2976	0.893053	0.596222	0.676582	1	2271	tags=26%, list=14%, signal=30%
HALLMARK_BILE_ACID_METABOLISM	81	0.236811	0.921999	0.604226	0.634841	1	1642	tags=12%, list=10%, signal=14%
HALLMARK_G2M_CHECKPOINT	194	-0.190297	-0.935058	0.654064	0.72899	1	4999	tags=32%, list=30%, signal=45%
HALLMARK_GLYCOLYSIS	164	-0.188934	-0.905033	0.733423	0.770747	1	6140	tags=48%, list=37%, signal=76%
HALLMARK_ANDROGEN_RESPONSE	88	-0.18194	-0.784801	0.898135	0.96149	1	3889	tags=26%, list=24%, signal=34%
HALLMARK_PI3K_AKT_MTOR_SIGNALING	93	-0.138551	-0.605034	0.997704	0.994289	1	5922	tags=33%, list=36%, signal=52%
